# Decoding molecular markers and transcriptional circuitry of naive and primed states of human pluripotency

**DOI:** 10.1101/2020.04.17.046037

**Authors:** Arindam Ghosh, Anup Som

**Affiliations:** Centre of Bioinformatics, Institute of Interdisciplinary Studies University of Allahabad Prayagraj – 211002, INDIA

**Keywords:** Embryonic stem cell, Naive and primed pluripotency, RNA-Seq, WGCNA, Gene module, Hub gene, Enrichment analysis, Transcription factor

## Abstract

Pluripotent stem cells (PSCs) have been observed to occur in two distinct states — naive and primed. Both naive and primed state PSCs can give rise to tissues of all the three germ layers *in vitro* but differ in their potential to generate germline chimera *in vivo.* Understanding the molecular mechanisms that govern these two states of pluripotency in human can open up a plethora of opportunities for studying early embryonic development and in biomedical applications. In this work, we use weighted gene co-expression network (WGCN) approach to identify the key molecular makers and their interactions that define the two distinct pluripotency states. Signed-hybrid WGCN was reconstructed from transcriptomic data (RNA-seq) of naive and primed state pluripotent samples. Our analysis revealed two sets of genes that are involved in establishment and maintenance of naive (4791 genes) and primed (5066 genes) states. The naive state genes were found to be enriched for biological processes and pathways related to metabolic processes while primed state genes were associated with system development. Further, we identified the top 10% genes by intra-modular connectivity as hubs and the hub transcription factors for each group, thus providing a three-tier list of genes associated with naive and primed states of pluripotency in human.

**HIGHLIGHTS:**

- Weighted gene co-expression network analysis (WGCNA) identified 4791 and 5066 genes to be involved in naive and primed states of human pluripotency respectively.
- Functional and pathway enrichment analysis revealed the naive genes were mostly related to metabolic processes and primed genes to system development.
- The top 10% genes based on intra-modular connectivity from each group were defined as hubs.
- Identified 52 and 33 transcription factors among the naive and primed module hubs respectively.
- The transcription factors might play a switch on-off mechanism in induction of the two pluripotent states.
