## Supplementary File 1 for "Decoding molecular markers and transcriptional circuitry of naive and primed states of human pluripotency"

### Sheet: Samples
Supplementary File 1: Details of raw RNA-seq data included in the study
Sl. No.	StudyAccession	References	SampleAccession	SampleType	RunAccession	InstrumentModel	LibraryLayout	LibrarySelection	SampleTitle
1	PRJNA286204	Ji et al., 2016	SAMN03766095	Naive	SRR2057605	Illumina HiSeq 2000	SINGLE	cDNA	Naive_RNAseq_technicalReplicate1
2			SAMN03766096		SRR2057606				Naive_RNAseq_technicalReplicate2
3			SAMN03766097	Primed	SRR2057607				Primed_RNAseq_technicalReplicate1
4			SAMN03766098		SRR2057608				Primed_RNAseq_technicalReplicate2
5	PRJNA360413	Collieret et al., 2017	SAMN06210186	Naive	SRR5151102	Illumina HiSeq 2000	SINGLE	cDNA	Naive_Rep1
6			SAMN06210185		SRR5151103				Naive_Rep2
7			SAMN06210184		SRR5151104				Naive_Rep3
8			SAMN06210183	Primed	SRR5151105				Primed_Rep1
9			SAMN06210182		SRR5151106				Primed_Rep2
10			SAMN06210181		SRR5151107				Primed_Rep3
11	PRJEB7132	Takashima et al., 2014	SAMEA2738351	Naive	ERR590398	Illumina HiSeq 2000	PAIRED	Inverse rRNA selection	H9_reset_R2
12			SAMEA2738346		ERR590399				H9_reset_R3
13			SAMEA2738354		ERR590400				H9_reset_R1
14			SAMEA2738348	Primed	ERR590401				H9_R3
15			SAMEA2738358		ERR590408				H9_R1
16			SAMEA2738360		ERR590410				H9_R2
17	PRJEB20388	Guo et al., 2017	SAMEA103973344	Naive	ERR1924228	Illumina HiSeq 4000	SINGLE	Inverse rRNA	cR_S6EOS_laminin_R1
18			SAMEA103973345		ERR1924229				cR_S6EOS_laminin_R2
19			SAMEA103973346		ERR1924230				cR_S6EOS_laminin_R3
20			SAMEA103973356		ERR1924240				HNES1_laminin_R1
21			SAMEA103973357		ERR1924241				HNES1_laminin_R2
22			SAMEA103973358		ERR1924242				HNES1_laminin_R3
23			SAMEA103973360		ERR1924243				HNES1_R1
24			SAMEA103973361		ERR1924244				HNES1_R2
25			SAMEA103973362		ERR1924245				HNES1_R3
26			SAMEA103973363	Primed	ERR1924246				S6EOS_R1
27			SAMEA103973364		ERR1924247				S6EOS_R2
28			SAMEA103973365		ERR1924248				S6EOS_R3
29	PRJNA309166	Pastor et al., 2016	SAMN04421910	Primed	SRR3106361	Illumina HiSeq 2000	SINGLE	cDNA	Primed UCLA1 replicate 1 RNA-seq
30			SAMN04421911		SRR3106362				Primed UCLA1 replicate 2 RNA-seq
31			SAMN04421912		SRR3106363				Primed UCLA1 replicate 3 RNA-seq
32			SAMN04421913		SRR3106364				Primed UCLA1 replicate 4 RNA-seq
33			SAMN04421914	Naive	SRR3106365				5iLAF SSEA4 negative replicate 1 RNA-seq
34			SAMN04421915		SRR3106366				5iLAF SSEA4 negative replicate 2 RNA-seq
35			SAMN04421916		SRR3106367				5iLAF SSEA4 negative replicate 3 RNA-seq
36			SAMN04421922		SRR3106368				5iLAF SSEA4 negative replicate 4 RNA-seq
37			SAMN04421923		SRR3106369				5iLAF UCLA20n RNA-seq technical replicate 1
38			SAMN04421924		SRR3106370				5iLAF UCLA20n RNA-seq technical replicate 2

### Sheet: References
References
Collier, A.J., Panula, S.P., Schell, J.P., Chovanec, P., Reyes, A.P., Petropoulos, S., Corcoran, A.E., Walker, R., Douagi, I., Lanner, F. and Rugg-Gunn, P.J., 2017. Comprehensive cell surface protein profiling identifies specific markers of human naive and primed pluripotent states. Cell stem cell, 20(6), pp.874-890.
Guo, G., von Meyenn, F., Rostovskaya, M., Clarke, J., Dietmann, S., Baker, D., Sahakyan, A., Myers, S., Bertone, P., Reik, W. and Plath, K., 2017. Epigenetic resetting of human pluripotency. Development, 144(15), pp.2748-2763.
Ji, X., Dadon, D.B., Powell, B.E., Fan, Z.P., Borges-Rivera, D., Shachar, S., Weintraub, A.S., Hnisz, D., Pegoraro, G., Lee, T.I. and Misteli, T., 2016. 3D chromosome regulatory landscape of human pluripotent cells. Cell stem cell, 18(2), pp.262-275.
Pastor, W.A., Chen, D., Liu, W., Kim, R., Sahakyan, A., Lukianchikov, A., Plath, K., Jacobsen, S.E. and Clark, A.T., 2016. Naive human pluripotent cells feature a methylation landscape devoid of blastocyst or germline memory. Cell stem cell, 18(3), pp.323-329.
Takashima, Y., Guo, G., Loos, R., Nichols, J., Ficz, G., Krueger, F., Oxley, D., Santos, F., Clarke, J., Mansfield, W. and Reik, W., 2014. Resetting transcription factor control circuitry toward ground-state pluripotency in human. Cell, 158(6), pp.1254-1269.
