## Supplementary File 4 for "Decoding molecular markers and transcriptional circuitry of naive and primed states of human pluripotency"

### Sheet: Hub_BlueMod
Supplementary File 4: List of hub genes in blue (naive) and turquoise (primed) modules.
Blue (naive) module hub genes
EnsemblGeneID	Intra-modular connectivity (kWithin)	AssociatedGeneName
ENSG00000115112	892.695	TFCP2L1
ENSG00000142182	887.854	DNMT3L
ENSG00000176979	885.651	TRIM60
ENSG00000155792	882.651	DEPTOR
ENSG00000163286	882.433	ALPPL2
ENSG00000203909	880.103	DPPA5
ENSG00000067177	876.967	PHKA1
ENSG00000279493	875.535	CH507-9B2.2
ENSG00000163898	874.188	LIPH
ENSG00000158769	872.827	F11R
ENSG00000270149	865.641	RP11-544M22.13
ENSG00000125657	863.536	TNFSF9
ENSG00000164099	862.412	PRSS12
ENSG00000155906	860.249	RMND1
ENSG00000213699	859.115	SLC35F6
ENSG00000166211	856.524	SPIC
ENSG00000139629	856.244	GALNT6
ENSG00000130429	855.776	ARPC1B
ENSG00000122912	855.636	SLC25A16
ENSG00000139998	855.536	RAB15
ENSG00000075388	851.754	FGF4
ENSG00000196821	851.704	C6orf106
ENSG00000112335	850.125	SNX3
ENSG00000068615	849.716	REEP1
ENSG00000146476	847.937	ARMT1
ENSG00000256980	844.284	KHDC1L
ENSG00000117481	844.095	NSUN4
ENSG00000088727	843.513	KIF9
ENSG00000203908	841.171	KHDC3L
ENSG00000155465	841.03	SLC7A7
ENSG00000179163	840.957	FUCA1
ENSG00000100994	840.956	PYGB
ENSG00000100285	838.765	NEFH
ENSG00000167634	836.884	NLRP7
ENSG00000165272	835.27	AQP3
ENSG00000196363	835.002	WDR5
ENSG00000184344	834.213	GDF3
ENSG00000106302	833.29	HYAL4
ENSG00000197780	832.995	TAF13
ENSG00000144959	832.853	NCEH1
ENSG00000144848	831.273	ATG3
ENSG00000112110	830.691	MRPL18
ENSG00000130779	828.398	CLIP1
ENSG00000160712	824.135	IL6R
ENSG00000132676	822.687	DAP3
ENSG00000167775	822.584	CD320
ENSG00000197355	822.477	UAP1L1
ENSG00000124151	821.112	NCOA3
ENSG00000004779	820.759	NDUFAB1
ENSG00000114648	820.043	KLHL18
ENSG00000160785	819.737	SLC25A44
ENSG00000128274	819.729	A4GALT
ENSG00000117643	819.352	MAN1C1
ENSG00000164744	817.975	SUN3
ENSG00000137948	817.894	BRDT
ENSG00000077150	816.83	NFKB2
ENSG00000197372	815.741	ZNF675
ENSG00000166847	815.662	DCTN5
ENSG00000203995	815.511	ZYG11A
ENSG00000007237	815.465	GAS7
ENSG00000101057	815.424	MYBL2
ENSG00000163541	814.315	SUCLG1
ENSG00000101255	813.91	TRIB3
ENSG00000075673	813.608	ATP12A
ENSG00000169193	811.795	CCDC126
ENSG00000187569	811.751	DPPA3
ENSG00000137073	811.285	UBAP2
ENSG00000243501	810.853	RP11-257K9.8
ENSG00000084093	808.989	REST
ENSG00000115163	808.319	CENPA
ENSG00000102760	807.959	RGCC
ENSG00000074416	806.321	MGLL
ENSG00000162174	806.127	ASRGL1
ENSG00000157978	804.509	LDLRAP1
ENSG00000135605	803.09	TEC
ENSG00000121316	800.622	PLBD1
ENSG00000163435	798.339	ELF3
ENSG00000120438	797.913	TCP1
ENSG00000148600	796.449	CDHR1
ENSG00000035681	796.409	NSMAF
ENSG00000188822	796.289	CNR2
ENSG00000114302	796.201	PRKAR2A
ENSG00000110723	796.038	EXPH5
ENSG00000198633	794.718	ZNF534
ENSG00000186283	789.774	TOR3A
ENSG00000136167	789.267	LCP1
ENSG00000197472	787.784	ZNF695
ENSG00000132361	787.596	CLUH
ENSG00000120675	786.21	DNAJC15
ENSG00000155463	784.488	OXA1L
ENSG00000166855	783.563	CLPX
ENSG00000188883	781.303	KLRG2
ENSG00000173214	780.924	KIAA1919
ENSG00000030110	780.743	BAK1
ENSG00000256087	777.406	ZNF432
ENSG00000205358	774.925	MT1H
ENSG00000197020	773.319	ZNF100
ENSG00000172594	772.866	SMPDL3A
ENSG00000176046	772.308	NUPR1
ENSG00000170266	770.823	GLB1
ENSG00000173598	770.059	NUDT4
ENSG00000178982	768.74	EIF3K
ENSG00000025423	768.602	HSD17B6
ENSG00000141279	766.903	NPEPPS
ENSG00000188167	766.765	TMPPE
ENSG00000153832	766.627	FBXO36
ENSG00000143891	766.347	GALM
ENSG00000166592	766.011	RRAD
ENSG00000099994	763.137	SUSD2
ENSG00000080007	761	DDX43
ENSG00000162688	760.039	AGL
ENSG00000168907	759.769	PLA2G4F
ENSG00000184428	759.573	TOP1MT
ENSG00000116514	759.283	RNF19B
ENSG00000129691	757.521	ASH2L
ENSG00000166471	756.641	TMEM41B
ENSG00000105671	754.325	DDX49
ENSG00000136940	753.907	PDCL
ENSG00000163956	753.905	LRPAP1
ENSG00000175348	752.937	TMEM9B
ENSG00000089050	751.589	RBBP9
ENSG00000148908	751.115	RGS10
ENSG00000160209	750.811	PDXK
ENSG00000122490	750.664	PQLC1
ENSG00000123146	750.466	ADGRE5
ENSG00000117862	749.452	TXNDC12
ENSG00000112576	749.442	CCND3
ENSG00000090020	748.972	SLC9A1
ENSG00000125144	748.156	MT1G
ENSG00000186575	748.022	NF2
ENSG00000003402	747.203	CFLAR
ENSG00000198039	746.204	ZNF273
ENSG00000262304	746.165	RP11-235E17.2
ENSG00000163283	746.016	ALPP
ENSG00000165029	746.011	ABCA1
ENSG00000179044	745.717	EXOC3L1
ENSG00000166411	745.08	IDH3A
ENSG00000139726	744.583	DENR
ENSG00000204604	744.379	ZNF468
ENSG00000197417	742.815	SHPK
ENSG00000170006	742.398	TMEM154
ENSG00000138376	742.103	BARD1
ENSG00000060656	740.825	PTPRU
ENSG00000142405	739.798	NLRP12
ENSG00000180383	739.292	DEFB124
ENSG00000110934	738.643	BIN2
ENSG00000099399	737.665	MAGEB2
ENSG00000137574	737.093	TGS1
ENSG00000167080	737.088	B4GALNT2
ENSG00000092531	736.808	SNAP23
ENSG00000125089	736.655	SH3TC1
ENSG00000119138	736.172	KLF9
ENSG00000100596	736.03	SPTLC2
ENSG00000163950	735.866	SLBP
ENSG00000125726	735.864	CD70
ENSG00000189190	734.504	ZNF600
ENSG00000179455	733.951	MKRN3
ENSG00000145692	732.564	BHMT
ENSG00000126524	732.469	SBDS
ENSG00000213145	732.467	CRIP1
ENSG00000143515	732.217	ATP8B2
ENSG00000141582	732.161	CBX4
ENSG00000080503	731.472	SMARCA2
ENSG00000127838	731.447	PNKD
ENSG00000135747	731.253	ZNF670-ZNF695
ENSG00000136235	731.231	GPNMB
ENSG00000117450	731.097	PRDX1
ENSG00000134108	730.935	ARL8B
ENSG00000065054	730.588	SLC9A3R2
ENSG00000151650	730.276	VENTX
ENSG00000073008	730.234	PVR
ENSG00000103415	730.194	HMOX2
ENSG00000117036	730.083	ETV3
ENSG00000179934	729.695	CCR8
ENSG00000176302	728.744	FOXR1
ENSG00000105197	728.726	TIMM50
ENSG00000175376	728.485	EIF1AD
ENSG00000140157	728.038	NIPA2
ENSG00000105641	726.883	SLC5A5
ENSG00000183439	726.142	TRIM61
ENSG00000198538	725.134	ZNF28
ENSG00000198482	724.81	ZNF808
ENSG00000148572	722.629	NRBF2
ENSG00000108829	721.99	LRRC59
ENSG00000152463	721.073	OLAH
ENSG00000158435	720.354	CNOT11
ENSG00000120278	719.757	PLEKHG1
ENSG00000167562	719.665	ZNF701
ENSG00000065154	719.521	OAT
ENSG00000100603	718.935	SNW1
ENSG00000160072	718.69	ATAD3B
ENSG00000226742	718.563	HSBP1L1
ENSG00000070915	718.437	SLC12A3
ENSG00000066248	718.433	NGEF
ENSG00000148154	717.359	UGCG
ENSG00000180479	717.022	ZNF571
ENSG00000089057	717.018	SLC23A2
ENSG00000168918	715.998	INPP5D
ENSG00000198026	714.987	ZNF335
ENSG00000158023	714.916	WDR66
ENSG00000147434	714.678	CHRNA6
ENSG00000112394	713.545	SLC16A10
ENSG00000173930	712.956	SLCO4C1
ENSG00000181938	712.832	GINS3
ENSG00000163374	712.727	YY1AP1
ENSG00000156374	712.392	PCGF6
ENSG00000088836	710.989	SLC4A11
ENSG00000165140	709.745	FBP1
ENSG00000255292	709.298	AP002884.2
ENSG00000137270	709.18	GCM1
ENSG00000124562	709.153	SNRPC
ENSG00000111816	709.148	FRK
ENSG00000048028	708.945	USP28
ENSG00000175040	708.541	CHST2
ENSG00000101347	708.124	SAMHD1
ENSG00000164054	708.093	SHISA5
ENSG00000157510	707.768	AFAP1L1
ENSG00000160293	707.471	VAV2
ENSG00000010671	706.003	BTK
ENSG00000198793	705.59	MTOR
ENSG00000198841	705.313	KTI12
ENSG00000158828	704.698	PINK1
ENSG00000163528	704.656	CHCHD4
ENSG00000153066	703.291	TXNDC11
ENSG00000136816	703.138	TOR1B
ENSG00000124104	702.543	SNX21
ENSG00000125772	700.573	GPCPD1
ENSG00000184752	700.224	NDUFA12
ENSG00000120992	699.869	LYPLA1
ENSG00000143816	699.821	WNT9A
ENSG00000057663	699.777	ATG5
ENSG00000110108	699.53	TMEM109
ENSG00000105643	699.185	ARRDC2
ENSG00000101695	698.987	RNF125
ENSG00000078618	698.207	NRDC
ENSG00000125485	697.613	DDX31
ENSG00000143119	696.377	CD53
ENSG00000205352	696.039	PRR13
ENSG00000135917	695.61	SLC19A3
ENSG00000174485	694.222	DENND4A
ENSG00000136286	693.022	MYO1G
ENSG00000188603	692.905	CLN3
ENSG00000051180	692.85	RAD51
ENSG00000119599	692.265	DCAF4
ENSG00000197535	692.221	MYO5A
ENSG00000234602	691.542	MCIDAS
ENSG00000213297	690.403	ZNF625-ZNF20
ENSG00000257591	689.987	ZNF625
ENSG00000117118	689.347	SDHB
ENSG00000188033	689.208	ZNF490
ENSG00000186141	688.96	POLR3C
ENSG00000112273	687.666	HDGFL1
ENSG00000204370	686.813	SDHD
ENSG00000186567	686.431	CEACAM19
ENSG00000115207	686.315	GTF3C2
ENSG00000070759	686.085	TESK2
ENSG00000198182	685.822	ZNF607
ENSG00000108639	685.522	SYNGR2
ENSG00000176834	685.32	VSIG10
ENSG00000159459	684.789	UBR1
ENSG00000134324	684.272	LPIN1
ENSG00000139351	683.473	SYCP3
ENSG00000130204	682.875	TOMM40
ENSG00000267552	682.401	CTD-2528L19.4
ENSG00000175220	682.211	ARHGAP1
ENSG00000143452	680.452	HORMAD1
ENSG00000119446	679.901	RBM18
ENSG00000089060	679.755	SLC8B1
ENSG00000196350	678.994	ZNF729
ENSG00000036054	678.921	TBC1D23
ENSG00000130208	678.586	APOC1
ENSG00000213648	678.566	SULT1A4
ENSG00000176153	678.121	GPX2
ENSG00000113569	676.783	NUP155
ENSG00000143217	676.549	PVRL4
ENSG00000261052	676.324	SULT1A3
ENSG00000140367	675.787	UBE2Q2
ENSG00000135116	675.456	HRK
ENSG00000031081	675.228	ARHGAP31
ENSG00000263465	675.169	SRSF8
ENSG00000179598	674.893	PLD6
ENSG00000169967	674.302	MAP3K2
ENSG00000157800	673.685	SLC37A3
ENSG00000189299	673.611	FOXR2
ENSG00000181610	673.347	MRPS23
ENSG00000165905	673.085	GYLTL1B
ENSG00000150201	672.819	FXYD4
ENSG00000137842	672.524	TMEM62
ENSG00000141556	671.188	TBCD
ENSG00000257341	670.853	AL928654.7
ENSG00000086102	670.759	NFX1
ENSG00000131979	669.114	GCH1
ENSG00000197933	669.016	ZNF823
ENSG00000175155	668.142	YPEL2
ENSG00000073849	666.229	ST6GAL1
ENSG00000176601	665.634	MAP3K19
ENSG00000169896	665.367	ITGAM
ENSG00000163904	665.317	SENP2
ENSG00000164251	665.315	F2RL1
ENSG00000106052	665.25	TAX1BP1
ENSG00000164512	665.143	ANKRD55
ENSG00000136826	665.015	KLF4
ENSG00000196850	664.97	PPTC7
ENSG00000064012	664.445	CASP8
ENSG00000103423	664.42	DNAJA3
ENSG00000159202	661.972	UBE2Z
ENSG00000102554	661.172	KLF5
ENSG00000183696	660.139	UPP1
ENSG00000182545	659.905	RNASE10
ENSG00000134317	659.617	GRHL1
ENSG00000261832	658.834	RP11-435I10.4
ENSG00000184110	657.46	EIF3C
ENSG00000185087	657.341	FAM169B
ENSG00000104356	656.318	POP1
ENSG00000010626	656.28	LRRC23
ENSG00000101310	655.948	SEC23B
ENSG00000114378	655.53	HYAL1
ENSG00000117010	655.331	ZNF684
ENSG00000117676	654.722	RPS6KA1
ENSG00000103064	653.616	SLC7A6
ENSG00000136273	653.571	HUS1
ENSG00000164488	653.417	DACT2
ENSG00000182759	653.215	MAFA
ENSG00000121892	653.05	PDS5A
ENSG00000100325	652.601	ASCC2
ENSG00000162391	652.576	FAM151A
ENSG00000198054	652.344	DSCR8
ENSG00000103994	651.821	ZNF106
ENSG00000140105	651.753	WARS
ENSG00000119820	651.426	YIPF4
ENSG00000003400	651.241	CASP10
ENSG00000196689	651.224	TRPV1
ENSG00000186193	650.839	SAPCD2
ENSG00000280670	650.287	CCDC163P
ENSG00000105409	650.131	ATP1A3
ENSG00000104804	649.666	TULP2
ENSG00000055609	649.21	KMT2C
ENSG00000234127	648.872	TRIM26
ENSG00000205609	648.785	EIF3CL
ENSG00000197785	647.637	ATAD3A
ENSG00000157077	647.611	ZFYVE9
ENSG00000177156	647.59	TALDO1
ENSG00000105370	647.548	LIM2
ENSG00000175581	647.361	MRPL48
ENSG00000141446	647.177	ESCO1
ENSG00000156603	647.121	MED19
ENSG00000078237	646.424	TIGAR
ENSG00000149428	645.792	HYOU1
ENSG00000275993	644.245	CH507-42P11.8
ENSG00000100030	644.156	MAPK1
ENSG00000167840	644.144	ZNF232
ENSG00000269713	643.819	NBPF9
ENSG00000132275	643.72	RRP8
ENSG00000175216	643.579	CKAP5
ENSG00000142178	643.549	SIK1
ENSG00000180370	643.466	PAK2
ENSG00000082458	641.177	DLG3
ENSG00000160695	641.016	VPS11
ENSG00000173153	640.016	ESRRA
ENSG00000111361	639.67	EIF2B1
ENSG00000102580	639.101	DNAJC3
ENSG00000100219	638.599	XBP1
ENSG00000160218	638.162	TRAPPC10
ENSG00000197608	637.45	ZNF841
ENSG00000178935	636.958	ZNF552
ENSG00000104140	636.264	RHOV
ENSG00000126467	636.117	TSKS
ENSG00000164733	635.563	CTSB
ENSG00000196236	635.26	XPNPEP3
ENSG00000150768	633.443	DLAT
ENSG00000181826	633.326	RELL1
ENSG00000176974	633.07	SHMT1
ENSG00000161533	632.822	ACOX1
ENSG00000276045	631.503	ORAI1
ENSG00000103196	631.074	CRISPLD2
ENSG00000100906	631.067	NFKBIA
ENSG00000088320	630.782	REM1
ENSG00000167112	630.712	TRUB2
ENSG00000127080	630.683	IPPK
ENSG00000145740	630.387	SLC30A5
ENSG00000007376	630.279	RPUSD1
ENSG00000228594	630.091	C1orf233
ENSG00000167645	629.87	YIF1B
ENSG00000132305	629.68	IMMT
ENSG00000205362	629.256	MT1A
ENSG00000182934	628.276	SRPRA
ENSG00000183155	628.006	RABIF
ENSG00000185189	627.559	NRBP2
ENSG00000136144	627.504	RCBTB1
ENSG00000261150	627.438	EPPK1
ENSG00000137441	626.938	FGFBP2
ENSG00000136270	626.89	TBRG4
ENSG00000023191	626.604	RNH1
ENSG00000158825	625.669	CDA
ENSG00000248405	624.451	PRR5-ARHGAP8
ENSG00000166595	623.83	FAM96B
ENSG00000148300	623.686	REXO4
ENSG00000179918	623.365	SEPHS2
ENSG00000078699	623.137	CBFA2T2
ENSG00000154127	623.072	UBASH3B
ENSG00000241685	622.289	ARPC1A
ENSG00000124570	621.942	SERPINB6
ENSG00000085733	621.76	CTTN
ENSG00000101166	621.628	PRELID3B
ENSG00000142634	621.509	EFHD2
ENSG00000123983	620.743	ACSL3
ENSG00000178950	620.627	GAK
ENSG00000167792	619.735	NDUFV1
ENSG00000135018	619.58	UBQLN1
ENSG00000187735	619.425	TCEA1
ENSG00000117500	619.141	TMED5
ENSG00000153982	619.129	GDPD1
ENSG00000004399	617.77	PLXND1
ENSG00000185761	616.861	ADAMTSL5
ENSG00000148187	616.855	MRRF
ENSG00000116580	615.707	GON4L
ENSG00000136271	615.551	DDX56
ENSG00000130227	615.488	XPO7
ENSG00000113732	615.459	ATP6V0E1
ENSG00000165678	614.58	GHITM
ENSG00000215915	614.233	ATAD3C
ENSG00000196646	614.185	ZNF136
ENSG00000108379	613.575	WNT3
ENSG00000214336	613.498	FOXI3
ENSG00000165637	612.542	VDAC2
ENSG00000189114	612.439	BLOC1S3
ENSG00000213020	611.923	ZNF611
ENSG00000131100	611.711	ATP6V1E1
ENSG00000213973	611.697	ZNF99
ENSG00000169612	611.251	FAM103A1
ENSG00000112851	610.81	ERBB2IP
ENSG00000132207	609.917	SLX1A
ENSG00000162341	609.808	TPCN2
ENSG00000119705	609.497	SLIRP
ENSG00000256950	608.956	RP11-87C12.2
ENSG00000219435	607.634	TEX40
ENSG00000143194	607.31	MAEL
ENSG00000179826	607.289	MRGPRX3
ENSG00000257767	607.107	RP11-162P23.2
ENSG00000099960	606.371	SLC7A4
ENSG00000171206	605.637	TRIM8
ENSG00000204516	605.216	MICB
ENSG00000275395	605.197	FCGBP
ENSG00000165389	605.028	SPTSSA
ENSG00000155629	604.527	PIK3AP1
ENSG00000136048	604.144	DRAM1
ENSG00000128626	603.875	MRPS12
ENSG00000168884	603.667	TNIP2
ENSG00000110801	603.584	PSMD9
ENSG00000196199	603.326	MPHOSPH8
ENSG00000169299	602.847	PGM2
ENSG00000069345	602.824	DNAJA2
ENSG00000113013	602.733	HSPA9
ENSG00000181625	602.623	SLX1B
ENSG00000142556	602.61	ZNF614
ENSG00000135926	602.31	TMBIM1
ENSG00000025796	602.157	SEC63
ENSG00000022556	601.776	NLRP2
ENSG00000164124	601.566	TMEM144
ENSG00000142733	601.328	MAP3K6
ENSG00000008130	601.291	NADK
ENSG00000241484	600.545	ARHGAP8
ENSG00000170275	600.396	CRTAP
ENSG00000181666	600.338	HKR1
ENSG00000197150	599.149	ABCB8
ENSG00000007062	598.139	PROM1
ENSG00000102362	597.961	SYTL4
ENSG00000138095	597.721	LRPPRC
ENSG00000134375	597.568	TIMM17A
ENSG00000171227	597.117	TMEM37
ENSG00000179832	596.917	MROH1
ENSG00000125733	596.87	TRIP10
ENSG00000196109	596.178	ZNF676
ENSG00000205302	596.126	SNX2
ENSG00000242950	596.075	ERVW-1
ENSG00000101966	595.918	XIAP
ENSG00000112992	595.795	NNT
ENSG00000130560	595.73	UBAC1
ENSG00000158683	595.531	PKD1L1

### Sheet: Hub_TurquoiseMod
Supplementary File 4: List of hub genes in blue (naive) and turquoise (primed) modules
Turquoise (primed) module hub genes
EnsemblGeneID	Intra-modular connectivity (kWithin)	AssociatedGeneName
ENSG00000162409	950.524	PRKAA2
ENSG00000182287	944.664	AP1S2
ENSG00000106278	926.377	PTPRZ1
ENSG00000140545	925.731	MFGE8
ENSG00000104177	925.08	MYEF2
ENSG00000184349	924.763	EFNA5
ENSG00000130294	923.833	KIF1A
ENSG00000172292	923.519	CERS6
ENSG00000133980	917.794	VRTN
ENSG00000124212	916.058	PTGIS
ENSG00000160191	914.916	PDE9A
ENSG00000184613	914.791	NELL2
ENSG00000132003	909.43	ZSWIM4
ENSG00000102230	907.969	PCYT1B
ENSG00000185950	903.671	IRS2
ENSG00000136383	897.556	ALPK3
ENSG00000182568	897.331	SATB1
ENSG00000181751	897.166	C5orf30
ENSG00000213160	895.712	KLHL23
ENSG00000112290	891.61	WASF1
ENSG00000197121	890.807	PGAP1
ENSG00000109956	889.14	B3GAT1
ENSG00000113657	888.926	DPYSL3
ENSG00000006468	888.788	ETV1
ENSG00000171488	887.607	LRRC8C
ENSG00000136490	887.446	LIMD2
ENSG00000141447	887.344	OSBPL1A
ENSG00000146411	886.747	SLC2A12
ENSG00000023171	885.904	GRAMD1B
ENSG00000150893	883.78	FREM2
ENSG00000162437	883.412	RAVER2
ENSG00000141424	880.538	SLC39A6
ENSG00000112367	880.34	FIG4
ENSG00000089472	876.225	HEPH
ENSG00000145808	876.223	ADAMTS19
ENSG00000003249	875.661	DBNDD1
ENSG00000170571	874.98	EMB
ENSG00000122779	874.682	TRIM24
ENSG00000175928	872.464	LRRN1
ENSG00000142627	871.855	EPHA2
ENSG00000197565	871.466	COL4A6
ENSG00000103460	869.943	TOX3
ENSG00000116906	869.648	GNPAT
ENSG00000134775	867.261	FHOD3
ENSG00000128567	866.067	PODXL
ENSG00000139910	863.82	NOVA1
ENSG00000181690	863.622	PLAG1
ENSG00000166068	863.366	SPRED1
ENSG00000173757	863.003	STAT5B
ENSG00000106605	862.818	BLVRA
ENSG00000159164	861.791	SV2A
ENSG00000048140	860.397	TSPAN17
ENSG00000169604	859.879	ANTXR1
ENSG00000077063	859.659	CTTNBP2
ENSG00000124406	858.777	ATP8A1
ENSG00000155189	857.6	AGPAT5
ENSG00000151883	857.179	PARP8
ENSG00000170017	855.766	ALCAM
ENSG00000182010	855.753	RTKN2
ENSG00000121005	854.397	CRISPLD1
ENSG00000005249	854.077	PRKAR2B
ENSG00000138738	850.156	PRDM5
ENSG00000188153	849.799	COL4A5
ENSG00000011201	847.707	ANOS1
ENSG00000127334	847.503	DYRK2
ENSG00000154721	846.653	JAM2
ENSG00000139668	846.647	WDFY2
ENSG00000172379	846.464	ARNT2
ENSG00000114805	844.628	PLCH1
ENSG00000136161	844.075	RCBTB2
ENSG00000187123	843.462	LYPD6
ENSG00000239887	842.905	C1orf226
ENSG00000139946	841.208	PELI2
ENSG00000084628	840.947	NKAIN1
ENSG00000164484	840.711	TMEM200A
ENSG00000139687	840.483	RB1
ENSG00000124496	840.437	TRERF1
ENSG00000104765	839.688	BNIP3L
ENSG00000175183	839.41	CSRP2
ENSG00000172915	838.947	NBEA
ENSG00000136014	838.45	USP44
ENSG00000141756	838.142	FKBP10
ENSG00000135083	837.671	CCNJL
ENSG00000091490	836.486	SEL1L3
ENSG00000077264	836.308	PAK3
ENSG00000171988	835.65	JMJD1C
ENSG00000117477	835.299	CCDC181
ENSG00000166025	832.768	AMOTL1
ENSG00000162687	832.7	KCNT2
ENSG00000101290	832.621	CDS2
ENSG00000104219	830.279	ZDHHC2
ENSG00000110427	829.896	KIAA1549L
ENSG00000138640	829.369	FAM13A
ENSG00000130558	828.958	OLFM1
ENSG00000078053	827.907	AMPH
ENSG00000155099	827.684	TMEM55A
ENSG00000138356	827.068	AOX1
ENSG00000105737	826.699	GRIK5
ENSG00000143324	826.688	XPR1
ENSG00000164291	825.873	ARSK
ENSG00000166681	825.511	NGFRAP1
ENSG00000109790	825.028	KLHL5
ENSG00000188636	824.077	LDOC1L
ENSG00000254726	824.034	MEX3A
ENSG00000101134	823.882	DOK5
ENSG00000166352	823.553	C11orf74
ENSG00000118922	822.827	KLF12
ENSG00000057019	822.608	DCBLD2
ENSG00000123892	822.031	RAB38
ENSG00000106976	821.657	DNM1
ENSG00000169169	821.123	CPT1C
ENSG00000118965	820.302	WDR35
ENSG00000154545	819.863	MAGED4
ENSG00000187243	819.8	MAGED4B
ENSG00000063180	818.631	CA11
ENSG00000080298	818.566	RFX3
ENSG00000170464	818.254	DNAJC18
ENSG00000144815	817.63	NXPE3
ENSG00000163531	817.442	NFASC
ENSG00000076716	817.247	GPC4
ENSG00000116667	815.887	C1orf21
ENSG00000165821	814.745	SALL2
ENSG00000166206	813.9	GABRB3
ENSG00000086289	812.871	EPDR1
ENSG00000124006	812.447	OBSL1
ENSG00000197467	809.68	COL13A1
ENSG00000102755	809.148	FLT1
ENSG00000087095	809.147	NLK
ENSG00000090530	809.026	P3H2
ENSG00000128872	808.809	TMOD2
ENSG00000142875	808.174	PRKACB
ENSG00000102271	807.887	KLHL4
ENSG00000092964	807.746	DPYSL2
ENSG00000154277	807.184	UCHL1
ENSG00000118058	805.964	KMT2A
ENSG00000082512	805.431	TRAF5
ENSG00000170558	803.729	CDH2
ENSG00000167680	803.639	SEMA6B
ENSG00000178764	803.426	ZHX2
ENSG00000255302	802.942	EID1
ENSG00000179242	801.969	CDH4
ENSG00000137819	801.382	PAQR5
ENSG00000155760	800.871	FZD7
ENSG00000169083	800.63	AR
ENSG00000108960	800.288	MMD
ENSG00000006042	800.188	TMEM98
ENSG00000140350	799.487	ANP32A
ENSG00000153113	799.284	CAST
ENSG00000115129	799.28	TP53I3
ENSG00000149485	799.159	FADS1
ENSG00000122550	798.854	KLHL7
ENSG00000137094	797.431	DNAJB5
ENSG00000152270	795.582	PDE3B
ENSG00000130956	795.509	HABP4
ENSG00000186297	794.275	GABRA5
ENSG00000185483	794.052	ROR1
ENSG00000074047	793.83	GLI2
ENSG00000109794	793.737	FAM149A
ENSG00000170681	793.704	MURC
ENSG00000255330	792.8	RP3-403A15.5
ENSG00000150907	791.926	FOXO1
ENSG00000152969	791.846	JAKMIP1
ENSG00000105255	791.077	FSD1
ENSG00000109625	790.65	CPZ
ENSG00000145730	789.804	PAM
ENSG00000139737	789.107	SLAIN1
ENSG00000163738	788.727	MTHFD2L
ENSG00000010270	786.381	STARD3NL
ENSG00000102780	786.288	DGKH
ENSG00000048740	786.196	CELF2
ENSG00000180773	784.537	SLC36A4
ENSG00000136026	784.513	CKAP4
ENSG00000197062	783.371	ZSCAN26
ENSG00000164307	782.493	ERAP1
ENSG00000276302	782.423	RP5-874C20.8
ENSG00000169047	781.362	IRS1
ENSG00000182963	780.66	GJC1
ENSG00000075151	780.606	EIF4G3
ENSG00000173530	779.11	TNFRSF10D
ENSG00000147852	775.347	VLDLR
ENSG00000028528	775.178	SNX1
ENSG00000102172	774.791	SMS
ENSG00000107614	774.759	TRDMT1
ENSG00000156689	774.626	GLYATL2
ENSG00000144369	774.408	FAM171B
ENSG00000186310	774.245	NAP1L3
ENSG00000166446	774.125	CDYL2
ENSG00000283013	773.591	RP11-511P7.5
ENSG00000166128	772.458	RAB8B
ENSG00000107130	771.931	NCS1
ENSG00000196628	771.444	TCF4
ENSG00000141736	771.362	ERBB2
ENSG00000164946	771.259	FREM1
ENSG00000187630	770.474	DHRS4L2
ENSG00000071575	770.338	TRIB2
ENSG00000074964	770.328	ARHGEF10L
ENSG00000167771	770.22	RCOR2
ENSG00000137312	769.903	FLOT1
ENSG00000072422	769.783	RHOBTB1
ENSG00000139289	769.726	PHLDA1
ENSG00000141622	768.528	RNF165
ENSG00000171033	768.077	PKIA
ENSG00000172348	767.679	RCAN2
ENSG00000118762	767.414	PKD2
ENSG00000119698	766.956	PPP4R4
ENSG00000075213	766.901	SEMA3A
ENSG00000102038	766.615	SMARCA1
ENSG00000065534	766.309	MYLK
ENSG00000154783	765.638	FGD5
ENSG00000144366	764.467	GULP1
ENSG00000140598	764.401	EFTUD1
ENSG00000079931	764.137	MOXD1
ENSG00000165323	763.165	FAT3
ENSG00000079156	761.735	OSBPL6
ENSG00000140374	760.784	ETFA
ENSG00000226887	760.296	ERVMER34-1
ENSG00000008277	759.514	ADAM22
ENSG00000150764	758.059	DIXDC1
ENSG00000106571	757.789	GLI3
ENSG00000025039	757.751	RRAGD
ENSG00000056998	757.377	GYG2
ENSG00000180304	756.547	OAZ2
ENSG00000035499	756.322	DEPDC1B
ENSG00000121904	755.792	CSMD2
ENSG00000058091	755.671	CDK14
ENSG00000055332	755.591	EIF2AK2
ENSG00000139364	754.405	TMEM132B
ENSG00000179761	754.399	PIPOX
ENSG00000147854	754.206	UHRF2
ENSG00000074181	754.177	NOTCH3
ENSG00000171444	753.761	MCC
ENSG00000117069	752.674	ST6GALNAC5
ENSG00000173273	752.338	TNKS
ENSG00000163618	752.294	CADPS
ENSG00000137871	751.989	ZNF280D
ENSG00000165801	751.943	ARHGEF40
ENSG00000164056	751.127	SPRY1
ENSG00000132640	749.73	BTBD3
ENSG00000047230	749.59	CTPS2
ENSG00000273173	748.422	SNURF
ENSG00000066697	748.237	MSANTD3
ENSG00000164466	748.194	SFXN1
ENSG00000172164	747.77	SNTB1
ENSG00000107816	746.839	LZTS2
ENSG00000157193	745.278	LRP8
ENSG00000182985	745.029	CADM1
ENSG00000186522	744.683	SEPT10
ENSG00000081177	744.197	EXD2
ENSG00000154928	744.064	EPHB1
ENSG00000091844	743.731	RGS17
ENSG00000139990	743.665	DCAF5
ENSG00000107798	743.019	LIPA
ENSG00000171724	742.786	VAT1L
ENSG00000153291	742.447	SLC25A27
ENSG00000177181	742.197	RIMKLA
ENSG00000073464	742.095	CLCN4
ENSG00000147027	741.881	TMEM47
ENSG00000172461	741.15	FUT9
ENSG00000272398	740.868	CD24
ENSG00000175093	740.594	SPSB4
ENSG00000155893	740.366	PXYLP1
ENSG00000214265	739.049	RP11-701H24.9
ENSG00000136451	737.841	VEZF1
ENSG00000152495	737.73	CAMK4
ENSG00000082497	737.625	SERTAD4
ENSG00000163069	737.599	SGCB
ENSG00000038427	737.216	VCAN
ENSG00000206538	737.146	VGLL3
ENSG00000142449	736.747	FBN3
ENSG00000137941	735.853	TTLL7
ENSG00000168671	734.823	UGT3A2
ENSG00000136160	732.705	EDNRB
ENSG00000103489	732.559	XYLT1
ENSG00000109113	732.464	RAB34
ENSG00000134802	732.328	SLC43A3
ENSG00000060749	731.705	QSER1
ENSG00000105137	731.564	SYDE1
ENSG00000067840	731.551	PDZD4
ENSG00000162490	731.104	DRAXIN
ENSG00000046889	730.93	PREX2
ENSG00000198768	729.878	APCDD1L
ENSG00000150627	729.845	WDR17
ENSG00000122707	729.474	RECK
ENSG00000156970	729.257	BUB1B
ENSG00000189184	729.243	PCDH18
ENSG00000135362	729.202	PRR5L
ENSG00000169439	728.975	SDC2
ENSG00000106688	727.686	SLC1A1
ENSG00000128045	727.53	RASL11B
ENSG00000137713	727.235	PPP2R1B
ENSG00000078295	727.074	ADCY2
ENSG00000180998	726.657	GPR137C
ENSG00000077684	726.546	JADE1
ENSG00000161249	726.315	DMKN
ENSG00000213190	726.302	MLLT11
ENSG00000254979	726.061	RP11-872D17.8
ENSG00000140382	725.905	HMG20A
ENSG00000154229	725.441	PRKCA
ENSG00000107201	725.385	DDX58
ENSG00000148737	723.482	TCF7L2
ENSG00000119782	721.905	FKBP1B
ENSG00000205269	721.816	TMEM170B
ENSG00000104081	721.534	BMF
ENSG00000173517	721.481	PEAK1
ENSG00000117318	720.734	ID3
ENSG00000154310	720.571	TNIK
ENSG00000134013	720.52	LOXL2
ENSG00000005108	720.457	THSD7A
ENSG00000244405	719.974	ETV5
ENSG00000115526	719.543	CHST10
ENSG00000137642	719.366	SORL1
ENSG00000144278	719.217	GALNT13
ENSG00000116337	718.07	AMPD2
ENSG00000162738	717.334	VANGL2
ENSG00000251349	717.09	MSANTD3-TMEFF1
ENSG00000145495	716.504	MARCH6
ENSG00000250565	716.427	ATP6V1E2
ENSG00000005448	715.519	WDR54
ENSG00000112796	715.209	ENPP5
ENSG00000103742	715.171	IGDCC4
ENSG00000111785	715.06	RIC8B
ENSG00000141837	715.036	CACNA1A
ENSG00000165338	714.674	HECTD2
ENSG00000006062	714.356	MAP3K14
ENSG00000117115	714.151	PADI2
ENSG00000160469	713.978	BRSK1
ENSG00000143390	713.509	RFX5
ENSG00000135424	713.018	ITGA7
ENSG00000169862	712.428	CTNND2
ENSG00000047644	712.414	WWC3
ENSG00000141480	711.894	ARRB2
ENSG00000158296	711.529	SLC13A3
ENSG00000160326	711.339	SLC2A6
ENSG00000116260	711.035	QSOX1
ENSG00000134779	711.006	TPGS2
ENSG00000205268	710.969	PDE7A
ENSG00000065923	710.878	SLC9A7
ENSG00000213859	710.623	KCTD11
ENSG00000010404	710.515	IDS
ENSG00000105792	710.238	CFAP69
ENSG00000164050	710.022	PLXNB1
ENSG00000054277	709.504	OPN3
ENSG00000082684	709.283	SEMA5B
ENSG00000151364	709.231	KCTD14
ENSG00000006025	708.567	OSBPL7
ENSG00000189367	708.232	KIAA0408
ENSG00000064393	708.143	HIPK2
ENSG00000072133	706.674	RPS6KA6
ENSG00000075461	706.024	CACNG4
ENSG00000115271	705.47	GCA
ENSG00000015475	704.589	BID
ENSG00000102935	704.283	ZNF423
ENSG00000166974	704.112	MAPRE2
ENSG00000103449	704.082	SALL1
ENSG00000138801	703.62	PAPSS1
ENSG00000156103	703.072	MMP16
ENSG00000134250	703.058	NOTCH2
ENSG00000134207	702.817	SYT6
ENSG00000149131	702.405	SERPING1
ENSG00000156587	700.875	UBE2L6
ENSG00000143924	700.794	EML4
ENSG00000134769	699.892	DTNA
ENSG00000130768	699.8	SMPDL3B
ENSG00000081377	699.356	CDC14B
ENSG00000119280	698.417	C1orf198
ENSG00000049759	698.39	NEDD4L
ENSG00000164659	698.276	KIAA1324L
ENSG00000105855	697.435	ITGB8
ENSG00000096093	697.103	EFHC1
ENSG00000067191	696.304	CACNB1
ENSG00000142303	696.258	ADAMTS10
ENSG00000117154	696.254	IGSF21
ENSG00000151692	696.077	RNF144A
ENSG00000140511	695.968	HAPLN3
ENSG00000206503	694.656	HLA-A
ENSG00000241489	694.357	AF011889.5
ENSG00000176049	694.067	JAKMIP2
ENSG00000138386	693.821	NAB1
ENSG00000001617	693.757	SEMA3F
ENSG00000166426	692.777	CRABP1
ENSG00000270885	692.271	RASL10B
ENSG00000154978	692.226	VOPP1
ENSG00000126970	692.204	ZC4H2
ENSG00000253250	691.962	C8orf88
ENSG00000166432	690.975	ZMAT1
ENSG00000184867	690.495	ARMCX2
ENSG00000170035	690.436	UBE2E3
ENSG00000166398	690.287	KIAA0355
ENSG00000178467	690.172	P4HTM
ENSG00000122824	689.559	NUDT10
ENSG00000165588	689.322	OTX2
ENSG00000023902	689.018	PLEKHO1
ENSG00000081913	688.405	PHLPP1
ENSG00000157326	688.405	DHRS4
ENSG00000261115	687.936	TMEM178B
ENSG00000198053	687.578	SIRPA
ENSG00000133083	687.564	DCLK1
ENSG00000189362	687.008	NEMP2
ENSG00000257093	685.564	KIAA1147
ENSG00000196456	685.424	ZNF775
ENSG00000011523	685.399	CEP68
ENSG00000171766	684.817	GATM
ENSG00000101349	684.653	PAK7
ENSG00000243232	684.552	PCDHAC2
ENSG00000176595	684.149	KBTBD11
ENSG00000116774	683.919	OLFML3
ENSG00000188322	683.772	SBK1
ENSG00000182871	682.26	COL18A1
ENSG00000074590	681.979	NUAK1
ENSG00000248383	681.423	PCDHAC1
ENSG00000126822	681.147	PLEKHG3
ENSG00000083123	680.257	BCKDHB
ENSG00000189369	680.145	GSPT2
ENSG00000151474	679.973	FRMD4A
ENSG00000131203	679.582	IDO1
ENSG00000152556	679.173	PFKM
ENSG00000165476	678.734	REEP3
ENSG00000172731	678.664	LRRC20
ENSG00000138829	678.102	FBN2
ENSG00000110318	677.898	CEP126
ENSG00000181788	677.8	SIAH2
ENSG00000196507	677.799	TCEAL3
ENSG00000105866	677.657	SP4
ENSG00000154309	677.348	DISP1
ENSG00000071967	677.266	CYBRD1
ENSG00000197557	676.246	TTC30A
ENSG00000121741	675.864	ZMYM2
ENSG00000184905	675.709	TCEAL2
ENSG00000161958	675.083	FGF11
ENSG00000151575	674.742	TEX9
ENSG00000104964	673.754	AES
ENSG00000157110	673.287	RBPMS
ENSG00000237515	673.234	SHISA9
ENSG00000155974	673.213	GRIP1
ENSG00000151892	672.817	GFRA1
ENSG00000006282	672.099	SPATA20
ENSG00000068781	671.993	STON1-GTF2A1L
ENSG00000240694	671.656	PNMA2
ENSG00000153904	671.643	DDAH1
ENSG00000072195	671.638	SPEG
ENSG00000178662	671.415	CSRNP3
ENSG00000005884	671.198	ITGA3
ENSG00000160408	671.019	ST6GALNAC6
ENSG00000105426	670.913	PTPRS
ENSG00000155511	670.873	GRIA1
ENSG00000104960	670.423	PTOV1
ENSG00000198756	670.354	COLGALT2
ENSG00000146416	670.145	AIG1
ENSG00000123143	669.912	PKN1
ENSG00000170915	669.781	PAQR8
ENSG00000127946	669.762	HIP1
ENSG00000171617	668.549	ENC1
ENSG00000177990	668.247	DPY19L2
ENSG00000134602	667.706	STK26
ENSG00000167601	666.247	AXL
ENSG00000149269	666.237	PAK1
ENSG00000165424	665.994	ZCCHC24
ENSG00000049130	665.931	KITLG
ENSG00000165138	665.29	ANKS6
ENSG00000182667	665.112	NTM
ENSG00000107104	664.848	KANK1
ENSG00000169116	664.656	PARM1
ENSG00000114115	664.107	RBP1
ENSG00000155016	663.796	CYP2U1
ENSG00000087301	663.334	TXNDC16
ENSG00000205572	662.425	SERF1B
ENSG00000133863	662.088	TEX15
ENSG00000151276	661.454	MAGI1
ENSG00000141696	661.45	P3H4
ENSG00000276256	661.191	AC011043.1
ENSG00000127252	659.32	HRASLS
ENSG00000177614	658.263	PGBD5
ENSG00000152092	656.9	ASTN1
ENSG00000198960	656.711	ARMCX6
ENSG00000106025	656.388	TSPAN12
ENSG00000198846	656.023	TOX
ENSG00000137628	655.193	DDX60
ENSG00000101298	654.321	SNPH
ENSG00000164199	654.133	ADGRV1
ENSG00000149591	653.75	TAGLN
ENSG00000131459	653.745	GFPT2
ENSG00000143643	653.685	TTC13
ENSG00000118985	653.555	ELL2
ENSG00000141753	653.517	IGFBP4
ENSG00000186469	653.151	GNG2
ENSG00000175344	652.981	CHRNA7
ENSG00000117122	652.956	MFAP2
ENSG00000158301	652.94	GPRASP2
ENSG00000067141	651.887	NEO1
ENSG00000160111	650.741	CPAMD8
ENSG00000115641	650.642	FHL2
ENSG00000143545	650.102	RAB13
ENSG00000053524	649.853	MCF2L2
ENSG00000063587	649.744	ZNF275
ENSG00000118596	649.573	SLC16A7
ENSG00000109339	649.567	MAPK10
ENSG00000153944	649.489	MSI2
ENSG00000164344	649.286	KLKB1
ENSG00000120727	649.135	PAIP2
ENSG00000100027	648.815	YPEL1
ENSG00000196968	648.535	FUT11
ENSG00000188803	648.354	SHISA6
ENSG00000146112	646.984	PPP1R18
ENSG00000166803	646.934	KIAA0101
ENSG00000164221	646.508	CCDC112
ENSG00000196911	646.474	KPNA5
ENSG00000144730	646.372	IL17RD
