## Supplementary File 6 for "Decoding molecular markers and transcriptional circuitry of naive and primed states of human pluripotency"

### Sheet: HubTF_Blue
Supplementary File 6: List of transcription factors identified as hubs in the blue (naive) and turquoise (primed) modules
List of transcription factors identified as hubs in the blue (naive) module
EnsemblGeneID	log2FoldChange	AssociatedGeneName	DNA Binding Domain*
ENSG00000189299	-8.68411	FOXR2	Forkhead
ENSG00000166211	-7.91288	SPIC	Ets
ENSG00000198633	-6.79631	ZNF534	C2H2 ZF
ENSG00000196350	-6.09885	ZNF729	C2H2 ZF
ENSG00000137270	-6.04816	GCM1	GCM
ENSG00000176302	-5.79532	FOXR1	Forkhead
ENSG00000115112	-4.8561	TFCP2L1	Grainyhead
ENSG00000213973	-4.72638	ZNF99	C2H2 ZF
ENSG00000196109	-4.19926	ZNF676	C2H2 ZF
ENSG00000182759	-4.06324	MAFA	bZIP
ENSG00000102554	-4.03984	KLF5	C2H2 ZF
ENSG00000163435	-3.9586	ELF3	Ets; AT hook
ENSG00000077150	-3.81513	NFKB2	Rel
ENSG00000136826	-3.81475	KLF4	C2H2 ZF
ENSG00000119138	-3.17193	KLF9	C2H2 ZF
ENSG00000134317	-3.07676	GRHL1	Grainyhead
ENSG00000151650	-2.9027	VENTX	Homeodomain
ENSG00000115163	-2.78648	CENPA	Unknown
ENSG00000181666	-2.58962	HKR1	C2H2 ZF
ENSG00000189190	-2.41566	ZNF600	C2H2 ZF
ENSG00000084093	-2.37813	REST	C2H2 ZF
ENSG00000197933	-2.20134	ZNF823	C2H2 ZF
ENSG00000101057	-2.16929	MYBL2	Myb/SANT
ENSG00000124151	-2.14855	NCOA3	bHLH
ENSG00000178935	-2.07832	ZNF552	C2H2 ZF
ENSG00000198026	-2.03452	ZNF335	C2H2 ZF
ENSG00000197372	-1.98215	ZNF675	C2H2 ZF
ENSG00000204604	-1.86608	ZNF468	C2H2 ZF
ENSG00000256087	-1.78095	ZNF432	C2H2 ZF
ENSG00000173153	-1.78045	ESRRA	Nuclear receptor
ENSG00000180479	-1.76983	ZNF571	C2H2 ZF
ENSG00000198538	-1.75017	ZNF28	C2H2 ZF
ENSG00000198482	-1.74834	ZNF808	C2H2 ZF
ENSG00000214336	-1.69991	FOXI3	Forkhead
ENSG00000197608	-1.66659	ZNF841	C2H2 ZF
ENSG00000213020	-1.65013	ZNF611	C2H2 ZF
ENSG00000197020	-1.62773	ZNF100	C2H2 ZF
ENSG00000197472	-1.62314	ZNF695	C2H2 ZF
ENSG00000188033	-1.58118	ZNF490	C2H2 ZF
ENSG00000198182	-1.55899	ZNF607	C2H2 ZF
ENSG00000156374	-1.53217	PCGF6	Unknown
ENSG00000117010	-1.49569	ZNF684	C2H2 ZF
ENSG00000167562	-1.49472	ZNF701	C2H2 ZF
ENSG00000198039	-1.45651	ZNF273	C2H2 ZF
ENSG00000100219	-1.40144	XBP1	bZIP
ENSG00000117036	-1.38694	ETV3	Ets
ENSG00000142556	-1.36044	ZNF614	C2H2 ZF
ENSG00000167840	-1.25829	ZNF232	C2H2 ZF
ENSG00000257591	-1.23419	ZNF625	C2H2 ZF
ENSG00000196646	-1.10805	ZNF136	C2H2 ZF
ENSG00000086102	-0.837361	NFX1	NFX
ENSG00000148300	-0.777507	REXO4	Unknown
* Retrieved from The Human TF Repertoire (http://humantfs.ccbr.utoronto.ca/)

### Sheet: HubTF_Turquoise
Supplementary File 6: List of transcription factors identified as hubs in the blue (naive) and turquoise (primed) modules
List of transcription factors identified as hubs in the turquoise (primed) module
EnsemblGeneID	log2FoldChange	AssociatedGeneName	DNA Binding Domain*
ENSG00000074047	5.74113	GLI2	C2H2 ZF
ENSG00000182568	5.33363	SATB1	CUT; Homeodomain
ENSG00000103449	5.24887	SALL1	C2H2 ZF
ENSG00000244405	5.15607	ETV5	Ets
ENSG00000165821	5.02496	SALL2	C2H2 ZF
ENSG00000006468	4.99854	ETV1	Ets
ENSG00000138738	4.91262	PRDM5	C2H2 ZF
ENSG00000106571	4.69198	GLI3	C2H2 ZF
ENSG00000172379	4.65676	ARNT2	bHLH
ENSG00000124496	4.6176	TRERF1	C2H2 ZF; Myb/SANT
ENSG00000169083	4.50082	AR	Nuclear receptor
ENSG00000118922	4.01855	KLF12	C2H2 ZF
ENSG00000178764	3.8022	ZHX2	Homeodomain
ENSG00000150907	3.79817	FOXO1	Forkhead
ENSG00000166432	3.4043	ZMAT1	C2H2 ZF
ENSG00000196628	3.17673	TCF4	bHLH
ENSG00000165588	3.14324	OTX2	Homeodomain
ENSG00000102935	3.0221	ZNF423	C2H2 ZF
ENSG00000148737	2.61677	TCF7L2	HMG/Sox
ENSG00000178662	2.35026	CSRNP3	Unknown
ENSG00000080298	2.18013	RFX3	RFX
ENSG00000137871	2.0344	ZNF280D	C2H2 ZF
ENSG00000196456	1.77265	ZNF775	C2H2 ZF
ENSG00000173757	1.73594	STAT5B	STAT
ENSG00000181690	1.62385	PLAG1	C2H2 ZF
ENSG00000118058	1.53015	KMT2A	CxxC; AT hook
ENSG00000136451	1.52305	VEZF1	C2H2 ZF
ENSG00000197062	1.43247	ZSCAN26	C2H2 ZF
ENSG00000143390	1.40492	RFX5	RFX
ENSG00000066697	1.21813	MSANTD3	MADF
ENSG00000063587	1.05961	ZNF275	C2H2 ZF
ENSG00000140382	1.0303	HMG20A	HMG/Sox
ENSG00000105866	0.887855	SP4	C2H2 ZF
* Retrieved from The Human TF Repertoire (http://humantfs.ccbr.utoronto.ca/)
